# Progressive hypothalamic neuroinflammation after ovariectomy in mice parallels age-related transcriptomic changes in the female human hypothalamus

**DOI:** 10.1101/2024.10.05.616758

**Authors:** Jordana C. B. Bloom, Encarnación Torres, Sidney A. Pereira, Liliana Arvizu-Sanchez, Audrey N. Fontes, Hadine Joffe, David C. Page, Victor M. Navarro

**Author notes:** These authors contributed equally to this work (Encarnación Torres, Sidney A. Pereira).

## Abstract

The hypothalamic changes that occur after the loss of ovarian estrogen remain poorly characterized. Here, we performed a comprehensive temporal characterization of the mouse hypothalamus following ovariectomy (OVX), combining physiological measurements with bulk RNA-sequencing of the posterior hypothalamus (PH) and preoptic area (POA) at short-term (14 days) and long-term (4 months) post-OVX. Serum LH levels rose progressively and then declined, while core temperature peaked early and subsequently normalized, recapitulating the endocrine and thermoregulatory dynamics of reproductive aging in humans. Transcriptomic analysis revealed time-dependent activation of inflammatory pathways, glial markers, and KNDy neuron-related gene networks, with the most pronounced changes emerging at 4 months post-OVX, particularly in the PH. Immunofluorescence confirmed increased NKB release, declining KNDy neuronal activity, and heightened astrocytic reactivity in the arcuate nucleus after prolonged estrogen withdrawal. To contextualize these findings, we analyzed publicly available human hypothalamic RNA-seq data across chronological age. Age-related transcriptomic patterns in women, including progressive inflammatory signaling, glial activation, and altered KNDy gene expression, showed significant correlation with the OVX mouse model, particularly at the pathway level. These findings establish a temporal framework for hypothalamic molecular changes after estrogen withdrawal, identify conserved neuroinflammatory signatures across species, and provide a preclinical platform for testing interventions targeting menopausal-associated hypothalamic dysfunction.
