## Supplementary Table 1 for "Progressive hypothalamic neuroinflammation after ovariectomy in mice parallels age-related transcriptomic changes in the female human hypothalamus"

### Sheet: TableS1
Pathway	Normalized Enrichment Score	Comparison	adjusted_pvalue
Adipogenesis	1.0681	PH 14d vs intact	0.563642
Allograft Rejection	1.11997	PH 14d vs intact	0.445157
Androgen Response	-0.960855	PH 14d vs intact	0.713028
Angiogensis	1.03287	PH 14d vs intact	0.563642
Apical Junction	1.22406	PH 14d vs intact	0.284091
Apical Surface	0.73223	PH 14d vs intact	0.979685
Apoptosis	1.22723	PH 14d vs intact	0.284091
Bild Acid Metabolism	0.805702	PH 14d vs intact	0.976844
Cholesterol Homeostasis	0.723854	PH 14d vs intact	0.987554
Coagulation	1.29897	PH 14d vs intact	0.233844
Complement	1.17506	PH 14d vs intact	0.352891
DNA Repair	1.02587	PH 14d vs intact	0.563642
E2F Targets	-1.08637	PH 14d vs intact	0.466019
Epithelial Mesenchymal Transition	1.16768	PH 14d vs intact	0.352891
Estrogen Response - Early	1.20542	PH 14d vs intact	0.284091
Estrogen Response - Late	1.31763	PH 14d vs intact	0.131827
Fatty Acid Metabolism	-0.842722	PH 14d vs intact	0.97905
G2/M Checkpoint	-1.10346	PH 14d vs intact	0.42948
Glycolysis	0.916864	PH 14d vs intact	0.767141
Hedgehog Signaling	1.66109	PH 14d vs intact	0.0533049
Heme Metabolism	1.04253	PH 14d vs intact	0.563642
Hypoxia	1.50503	PH 14d vs intact	0.0423729
IL2 STAT5 Signaling	1.18149	PH 14d vs intact	0.334275
IL6 JAK STAT3 Signaling	1.62039	PH 14d vs intact	0.0533049
Inflammatory Reponse	1.44966	PH 14d vs intact	0.0506757
Interferon Alpha Response	2.20523	PH 14d vs intact	0.0423729
Interferon Gamma Response	2.12692	PH 14d vs intact	0.0423729
KRAS Signaling - Down	0.935626	PH 14d vs intact	0.749465
KRAS Signaling - Up	1.57997	PH 14d vs intact	0.0423729
Mitotic Spindle	0.968098	PH 14d vs intact	0.7056
mTORC2 signaling	1.02893	PH 14d vs intact	0.563642
MYC Targets v1	0.700074	PH 14d vs intact	0.996552
MYC Targets v2	1.06792	PH 14d vs intact	0.563642
Myogenesis	1.09583	PH 14d vs intact	0.47588
Notch Signaling	0.916499	PH 14d vs intact	0.727589
Oxidative Phosphorylation	1.03594	PH 14d vs intact	0.563642
p53 pathways	1.14381	PH 14d vs intact	0.398114
Pancreas Beta Cells	1.56092	PH 14d vs intact	0.0594106
Peroxisome	0.630182	PH 14d vs intact	0.996552
PI3K ATK mTOR Signaling	-0.947287	PH 14d vs intact	0.713028
Protein Secretion	1.24916	PH 14d vs intact	0.284091
Reactive Oxygen Species	1.0702	PH 14d vs intact	0.563642
Spermatogenesis	1.16436	PH 14d vs intact	0.377018
TGF_beta Signaling	-0.909808	PH 14d vs intact	0.749465
TNF_alpha Signaling via NK_B	1.29542	PH 14d vs intact	0.185529
Unfolded Protein Response	1.04436	PH 14d vs intact	0.563642
UV Response - Down	1.04667	PH 14d vs intact	0.563642
UV Response - Up	1.31906	PH 14d vs intact	0.178268
Wnt_BetaCatenin Signaling	0.983695	PH 14d vs intact	0.650369
Xenobiotic Metabolism	1.19109	PH 14d vs intact	0.322321
Adipogenesis	-0.933861	PH 4m vs 14d	0.697318
Allograft Rejection	1.64644	PH 4m vs 14d	0.00904977
Androgen Response	-1.3761	PH 4m vs 14d	0.0683928
Angiogensis	1.53987	PH 4m vs 14d	0.0611888
Apical Junction	1.23436	PH 4m vs 14d	0.118175
Apical Surface	1.37421	PH 4m vs 14d	0.126263
Apoptosis	1.0363	PH 4m vs 14d	0.469306
Bild Acid Metabolism	0.677721	PH 4m vs 14d	0.989399
Cholesterol Homeostasis	-1.66738	PH 4m vs 14d	0.00904977
Coagulation	1.26624	PH 4m vs 14d	0.130393
Complement	1.40576	PH 4m vs 14d	0.0369627
DNA Repair	-1.31033	PH 4m vs 14d	0.0937704
E2F Targets	-1.58763	PH 4m vs 14d	0.00904977
Epithelial Mesenchymal Transition	1.15385	PH 4m vs 14d	0.204678
Estrogen Response - Early	1.55555	PH 4m vs 14d	0.00904977
Estrogen Response - Late	1.18665	PH 4m vs 14d	0.17331
Fatty Acid Metabolism	-1.30975	PH 4m vs 14d	0.08419
G2/M Checkpoint	-1.54322	PH 4m vs 14d	0.00904977
Glycolysis	-1.09761	PH 4m vs 14d	0.272399
Hedgehog Signaling	-0.870899	PH 4m vs 14d	0.73831
Heme Metabolism	1.3622	PH 4m vs 14d	0.0389864
Hypoxia	1.5429	PH 4m vs 14d	0.00904977
IL2 STAT5 Signaling	1.18662	PH 4m vs 14d	0.17331
IL6 JAK STAT3 Signaling	1.42046	PH 4m vs 14d	0.0611888
Inflammatory Reponse	1.7159	PH 4m vs 14d	0.00904977
Interferon Alpha Response	1.64799	PH 4m vs 14d	0.0121654
Interferon Gamma Response	1.3935	PH 4m vs 14d	0.0336625
KRAS Signaling - Down	1.64379	PH 4m vs 14d	0.00904977
KRAS Signaling - Up	1.26685	PH 4m vs 14d	0.093074
Mitotic Spindle	1.0115	PH 4m vs 14d	0.505442
mTORC2 signaling	-1.93845	PH 4m vs 14d	0.00904977
MYC Targets v1	-2.28568	PH 4m vs 14d	0.00904977
MYC Targets v2	-1.2363	PH 4m vs 14d	0.184729
Myogenesis	1.28798	PH 4m vs 14d	0.0830445
Notch Signaling	0.940635	PH 4m vs 14d	0.629759
Oxidative Phosphorylation	-1.51828	PH 4m vs 14d	0.00904977
p53 pathways	1.1411	PH 4m vs 14d	0.214681
Pancreas Beta Cells	-1.59221	PH 4m vs 14d	0.0452745
Peroxisome	-1.3314	PH 4m vs 14d	0.08419
PI3K ATK mTOR Signaling	0.795381	PH 4m vs 14d	0.889495
Protein Secretion	-1.70728	PH 4m vs 14d	0.00904977
Reactive Oxygen Species	-0.875433	PH 4m vs 14d	0.752898
Spermatogenesis	-1.39636	PH 4m vs 14d	0.0611888
TGF_beta Signaling	1.32269	PH 4m vs 14d	0.161738
TNF_alpha Signaling via NK_B	2.0499	PH 4m vs 14d	0.00904977
Unfolded Protein Response	-1.16907	PH 4m vs 14d	0.214681
UV Response - Down	1.54437	PH 4m vs 14d	0.0121654
UV Response - Up	0.963654	PH 4m vs 14d	0.639716
Wnt_BetaCatenin Signaling	0.825361	PH 4m vs 14d	0.802181
Xenobiotic Metabolism	0.969007	PH 4m vs 14d	0.629759
Adipogenesis	0.888441	PH 4m vs intact	0.820366
Allograft Rejection	1.7176	PH 4m vs intact	0.00814598
Androgen Response	-1.24368	PH 4m vs intact	0.148293
Angiogensis	1.64104	PH 4m vs intact	0.0345304
Apical Junction	1.42123	PH 4m vs intact	0.0119847
Apical Surface	1.32005	PH 4m vs intact	0.148434
Apoptosis	1.27536	PH 4m vs intact	0.098536
Bild Acid Metabolism	0.756211	PH 4m vs intact	0.945392
Cholesterol Homeostasis	-1.71272	PH 4m vs intact	0.015018
Coagulation	1.46717	PH 4m vs intact	0.02245
Complement	1.50588	PH 4m vs intact	0.00946432
DNA Repair	-1.04802	PH 4m vs intact	0.415685
E2F Targets	-1.81594	PH 4m vs intact	0.00835422
Epithelial Mesenchymal Transition	1.49605	PH 4m vs intact	0.00946432
Estrogen Response - Early	1.68843	PH 4m vs intact	0.00814598
Estrogen Response - Late	1.51848	PH 4m vs intact	0.00946432
Fatty Acid Metabolism	-1.27829	PH 4m vs intact	0.0685166
G2/M Checkpoint	-1.61117	PH 4m vs intact	0.00835422
Glycolysis	-0.855567	PH 4m vs intact	0.916852
Hedgehog Signaling	1.51664	PH 4m vs intact	0.0600962
Heme Metabolism	1.35685	PH 4m vs intact	0.039801
Hypoxia	1.89636	PH 4m vs intact	0.00814598
IL2 STAT5 Signaling	1.43199	PH 4m vs intact	0.0119847
IL6 JAK STAT3 Signaling	2.08227	PH 4m vs intact	0.00814598
Inflammatory Reponse	2.05781	PH 4m vs intact	0.00814598
Interferon Alpha Response	2.57983	PH 4m vs intact	0.00814598
Interferon Gamma Response	2.26385	PH 4m vs intact	0.00814598
KRAS Signaling - Down	1.56706	PH 4m vs intact	0.00814598
KRAS Signaling - Up	1.73749	PH 4m vs intact	0.00814598
Mitotic Spindle	1.05567	PH 4m vs intact	0.415685
mTORC2 signaling	-1.67293	PH 4m vs intact	0.00835422
MYC Targets v1	-2.16915	PH 4m vs intact	0.00835422
MYC Targets v2	-0.999796	PH 4m vs intact	0.547319
Myogenesis	1.42061	PH 4m vs intact	0.0119847
Notch Signaling	1.27344	PH 4m vs intact	0.195045
Oxidative Phosphorylation	-0.947023	PH 4m vs intact	0.705329
p53 pathways	1.32121	PH 4m vs intact	0.0744644
Pancreas Beta Cells	0.814667	PH 4m vs intact	0.820268
Peroxisome	-1.23595	PH 4m vs intact	0.148293
PI3K ATK mTOR Signaling	-0.841218	PH 4m vs intact	0.844988
Protein Secretion	-1.04367	PH 4m vs intact	0.444246
Reactive Oxygen Species	1.00344	PH 4m vs intact	0.547319
Spermatogenesis	-0.935902	PH 4m vs intact	0.705329
TGF_beta Signaling	1.21478	PH 4m vs intact	0.26455
TNF_alpha Signaling via NK_B	2.03397	PH 4m vs intact	0.00814598
Unfolded Protein Response	-0.905127	PH 4m vs intact	0.741627
UV Response - Down	1.5657	PH 4m vs intact	0.00814598
UV Response - Up	1.34367	PH 4m vs intact	0.0633112
Wnt_BetaCatenin Signaling	0.942593	PH 4m vs intact	0.635948
Xenobiotic Metabolism	1.21181	PH 4m vs intact	0.151961
Adipogenesis	-0.92417	POA 14d vs intact	0.839981
Allograft Rejection	1.6609	POA 14d vs intact	0.0174216
Androgen Response	-1.00802	POA 14d vs intact	0.721726
Angiogensis	-1.02098	POA 14d vs intact	0.721726
Apical Junction	-1.11237	POA 14d vs intact	0.4501
Apical Surface	-1.21436	POA 14d vs intact	0.373165
Apoptosis	0.988228	POA 14d vs intact	0.746143
Bild Acid Metabolism	0.695181	POA 14d vs intact	0.984683
Cholesterol Homeostasis	-0.696562	POA 14d vs intact	0.984683
Coagulation	1.11024	POA 14d vs intact	0.499309
Complement	1.33091	POA 14d vs intact	0.120453
DNA Repair	-1.66352	POA 14d vs intact	0.0174216
E2F Targets	-1.05706	POA 14d vs intact	0.609756
Epithelial Mesenchymal Transition	1.32528	POA 14d vs intact	0.110261
Estrogen Response - Early	-1.00852	POA 14d vs intact	0.721726
Estrogen Response - Late	-0.828213	POA 14d vs intact	0.965231
Fatty Acid Metabolism	-1.08215	POA 14d vs intact	0.528736
G2/M Checkpoint	-0.9345	POA 14d vs intact	0.839981
Glycolysis	-1.32806	POA 14d vs intact	0.0814996
Hedgehog Signaling	-0.746348	POA 14d vs intact	0.953717
Heme Metabolism	-0.916798	POA 14d vs intact	0.839981
Hypoxia	0.918555	POA 14d vs intact	0.839981
IL2 STAT5 Signaling	1.46868	POA 14d vs intact	0.0446429
IL6 JAK STAT3 Signaling	1.59937	POA 14d vs intact	0.0446429
Inflammatory Reponse	1.34813	POA 14d vs intact	0.0814996
Interferon Alpha Response	2.58523	POA 14d vs intact	0.0174216
Interferon Gamma Response	2.26078	POA 14d vs intact	0.0174216
KRAS Signaling - Down	1.14917	POA 14d vs intact	0.373165
KRAS Signaling - Up	1.54814	POA 14d vs intact	0.0316723
Mitotic Spindle	0.954838	POA 14d vs intact	0.815473
mTORC2 signaling	-0.956275	POA 14d vs intact	0.809622
MYC Targets v1	-1.72907	POA 14d vs intact	0.0174216
MYC Targets v2	-1.94989	POA 14d vs intact	0.0174216
Myogenesis	0.918798	POA 14d vs intact	0.839981
Notch Signaling	-0.973405	POA 14d vs intact	0.752491
Oxidative Phosphorylation	-1.96971	POA 14d vs intact	0.0174216
p53 pathways	1.15543	POA 14d vs intact	0.373165
Pancreas Beta Cells	-0.934296	POA 14d vs intact	0.809622
Peroxisome	-1.25233	POA 14d vs intact	0.268975
PI3K ATK mTOR Signaling	-1.30325	POA 14d vs intact	0.181554
Protein Secretion	-0.713791	POA 14d vs intact	0.984683
Reactive Oxygen Species	-0.837066	POA 14d vs intact	0.876979
Spermatogenesis	0.858297	POA 14d vs intact	0.880503
TGF_beta Signaling	0.831687	POA 14d vs intact	0.880503
TNF_alpha Signaling via NK_B	-1.21365	POA 14d vs intact	0.268975
Unfolded Protein Response	-0.98043	POA 14d vs intact	0.752491
UV Response - Down	1.22436	POA 14d vs intact	0.268975
UV Response - Up	-1.08808	POA 14d vs intact	0.517241
Wnt_BetaCatenin Signaling	-0.902724	POA 14d vs intact	0.839981
Xenobiotic Metabolism	-1.03451	POA 14d vs intact	0.644122
Adipogenesis	-1.19643	POA 4m vs 14d	0.387847
Allograft Rejection	1.40775	POA 4m vs 14d	0.0552486
Androgen Response	0.978434	POA 4m vs 14d	0.771338
Angiogensis	1.08508	POA 4m vs 14d	0.605826
Apical Junction	-1.06529	POA 4m vs 14d	0.605826
Apical Surface	1.23564	POA 4m vs 14d	0.570071
Apoptosis	1.01708	POA 4m vs 14d	0.655971
Bild Acid Metabolism	0.888145	POA 4m vs 14d	0.8458
Cholesterol Homeostasis	-1.43478	POA 4m vs 14d	0.16172
Coagulation	0.885345	POA 4m vs 14d	0.8458
Complement	1.01944	POA 4m vs 14d	0.639972
DNA Repair	1.10616	POA 4m vs 14d	0.572562
E2F Targets	-1.05974	POA 4m vs 14d	0.605826
Epithelial Mesenchymal Transition	1.07796	POA 4m vs 14d	0.605826
Estrogen Response - Early	1.02835	POA 4m vs 14d	0.630915
Estrogen Response - Late	1.11954	POA 4m vs 14d	0.572562
Fatty Acid Metabolism	-1.13719	POA 4m vs 14d	0.572562
G2/M Checkpoint	-1.34447	POA 4m vs 14d	0.146462
Glycolysis	-0.832855	POA 4m vs 14d	0.958032
Hedgehog Signaling	-1.0654	POA 4m vs 14d	0.630915
Heme Metabolism	1.06065	POA 4m vs 14d	0.605826
Hypoxia	1.41367	POA 4m vs 14d	0.0351124
IL2 STAT5 Signaling	1.11258	POA 4m vs 14d	0.572562
IL6 JAK STAT3 Signaling	1.12791	POA 4m vs 14d	0.572562
Inflammatory Reponse	1.63211	POA 4m vs 14d	0.0351124
Interferon Alpha Response	0.940454	POA 4m vs 14d	0.814062
Interferon Gamma Response	1.20964	POA 4m vs 14d	0.372578
KRAS Signaling - Down	-0.815814	POA 4m vs 14d	0.962116
KRAS Signaling - Up	1.58474	POA 4m vs 14d	0.0351124
Mitotic Spindle	-0.770951	POA 4m vs 14d	0.98857
mTORC2 signaling	-1.07523	POA 4m vs 14d	0.605826
MYC Targets v1	-1.03246	POA 4m vs 14d	0.630915
MYC Targets v2	0.853974	POA 4m vs 14d	0.8458
Myogenesis	-0.90357	POA 4m vs 14d	0.8458
Notch Signaling	0.706945	POA 4m vs 14d	0.962116
Oxidative Phosphorylation	-0.578182	POA 4m vs 14d	1
p53 pathways	1.21427	POA 4m vs 14d	0.355191
Pancreas Beta Cells	-1.21751	POA 4m vs 14d	0.570071
Peroxisome	-1.39064	POA 4m vs 14d	0.16172
PI3K ATK mTOR Signaling	-0.764315	POA 4m vs 14d	0.972927
Protein Secretion	-1.26278	POA 4m vs 14d	0.387847
Reactive Oxygen Species	0.999879	POA 4m vs 14d	0.655971
Spermatogenesis	-1.13461	POA 4m vs 14d	0.572562
TGF_beta Signaling	-0.848553	POA 4m vs 14d	0.8458
TNF_alpha Signaling via NK_B	2.22316	POA 4m vs 14d	0.0351124
Unfolded Protein Response	-0.870839	POA 4m vs 14d	0.8458
UV Response - Down	1.40337	POA 4m vs 14d	0.0839631
UV Response - Up	-0.924018	POA 4m vs 14d	0.8458
Wnt_BetaCatenin Signaling	0.852312	POA 4m vs 14d	0.8458
Xenobiotic Metabolism	0.971607	POA 4m vs 14d	0.787645
Adipogenesis	-1.17769	POA 4m vs intact	0.209644
Allograft Rejection	1.99658	POA 4m vs intact	0.00873515
Androgen Response	1.09459	POA 4m vs intact	0.363453
Angiogensis	0.877005	POA 4m vs intact	0.729224
Apical Junction	-1.2169	POA 4m vs intact	0.165049
Apical Surface	0.817669	POA 4m vs intact	0.820491
Apoptosis	1.23549	POA 4m vs intact	0.183774
Bild Acid Metabolism	0.983551	POA 4m vs intact	0.595361
Cholesterol Homeostasis	-1.23161	POA 4m vs intact	0.253653
Coagulation	0.973292	POA 4m vs intact	0.628044
Complement	1.40832	POA 4m vs intact	0.0272109
DNA Repair	-1.25411	POA 4m vs intact	0.165049
E2F Targets	-1.30484	POA 4m vs intact	0.0967118
Epithelial Mesenchymal Transition	1.45002	POA 4m vs intact	0.00873515
Estrogen Response - Early	-1.0764	POA 4m vs intact	0.373094
Estrogen Response - Late	-1.13066	POA 4m vs intact	0.274017
Fatty Acid Metabolism	-1.21842	POA 4m vs intact	0.209644
G2/M Checkpoint	-1.35396	POA 4m vs intact	0.0568893
Glycolysis	-1.19358	POA 4m vs intact	0.183774
Hedgehog Signaling	-1.15	POA 4m vs intact	0.363453
Heme Metabolism	1.2053	POA 4m vs intact	0.183774
Hypoxia	1.388	POA 4m vs intact	0.0272109
IL2 STAT5 Signaling	1.57087	POA 4m vs intact	0.00873515
IL6 JAK STAT3 Signaling	1.7687	POA 4m vs intact	0.00873515
Inflammatory Reponse	1.87822	POA 4m vs intact	0.00873515
Interferon Alpha Response	2.63617	POA 4m vs intact	0.00873515
Interferon Gamma Response	2.39374	POA 4m vs intact	0.00873515
KRAS Signaling - Down	1.09936	POA 4m vs intact	0.363453
KRAS Signaling - Up	2.00503	POA 4m vs intact	0.00873515
Mitotic Spindle	0.982419	POA 4m vs intact	0.628044
mTORC2 signaling	-1.12879	POA 4m vs intact	0.274017
MYC Targets v1	-1.97783	POA 4m vs intact	0.00873515
MYC Targets v2	-1.6131	POA 4m vs intact	0.0272109
Myogenesis	1.16138	POA 4m vs intact	0.219647
Notch Signaling	-0.980209	POA 4m vs intact	0.595361
Oxidative Phosphorylation	-1.81861	POA 4m vs intact	0.00873515
p53 pathways	1.17685	POA 4m vs intact	0.209644
Pancreas Beta Cells	-0.951947	POA 4m vs intact	0.628044
Peroxisome	-1.46466	POA 4m vs intact	0.030281
PI3K ATK mTOR Signaling	-1.10747	POA 4m vs intact	0.373094
Protein Secretion	-1.09495	POA 4m vs intact	0.396846
Reactive Oxygen Species	-0.906659	POA 4m vs intact	0.700468
Spermatogenesis	-0.90178	POA 4m vs intact	0.748773
TGF_beta Signaling	0.906421	POA 4m vs intact	0.709366
TNF_alpha Signaling via NK_B	1.88718	POA 4m vs intact	0.00873515
Unfolded Protein Response	-1.12247	POA 4m vs intact	0.363453
UV Response - Down	1.61343	POA 4m vs intact	0.00873515
UV Response - Up	-1.07049	POA 4m vs intact	0.40627
Wnt_BetaCatenin Signaling	-0.759258	POA 4m vs intact	0.877159
Xenobiotic Metabolism	0.901788	POA 4m vs intact	0.776873
