## Supplementary Table 4 for "Progressive hypothalamic neuroinflammation after ovariectomy in mice parallels age-related transcriptomic changes in the female human hypothalamus"

### Sheet: TableS4
SAMPID
GTEX-12ZZX-0011-R8a-SM-5DUW8
GTEX-1313W-0011-R8a-SM-5DUVM
GTEX-131XW-0011-R8a-SM-5DUWY
GTEX-13OVJ-0011-R8b-SM-5L3FS
GTEX-13QIC-0011-R8b-SM-5O9CV
GTEX-13SLX-0011-R8b-SM-5PNWZ
GTEX-13X6K-0011-R8b-SM-5PNZ4
GTEX-145LS-0011-R8b-SM-5PNXA
GTEX-14PJM-0011-R8b-SM-69LPD
GTEX-14PQA-0011-R8b-SM-6AJAB
GTEX-15ER7-0011-R8a-SM-7KUL2
GTEX-16NPV-0011-R8a-SM-7EPH8
GTEX-17HG3-0011-R8a-SM-79OK7
GTEX-1B933-0011-R8a-SM-9QEGX
GTEX-1CB4H-0011-R8b-SM-CJI26
GTEX-1F48J-0011-R8a-SM-9OSWW
GTEX-1F52S-0011-R8a-SM-9OSXA
GTEX-1GMR8-0011-R8a-SM-CKZNX
GTEX-1GZHY-0011-R8b-SM-9OSWK
GTEX-1H1CY-0011-R8b-SM-CJI31
GTEX-1HBPH-0011-R8b-SM-CL556
GTEX-1HCU6-0011-R8a-SM-CJI3R
GTEX-1J1OQ-0011-R8a-SM-ACKVE
GTEX-Q2AG-0011-R8A-SM-2HMK5
GTEX-QDT8-0011-R8A-SM-32PKE
GTEX-RU72-0011-R8A-SM-2TF61
GTEX-TSE9-0011-R8A-SM-3DB7R
GTEX-WWYW-0011-R8A-SM-3NB3S
GTEX-X4EP-0011-R8B-SM-4QASL
GTEX-YFC4-0011-R8a-SM-4SOK3
GTEX-ZVZQ-0011-R8a-SM-51MR5
