## Supplementary Table 5 for "Progressive hypothalamic neuroinflammation after ovariectomy in mice parallels age-related transcriptomic changes in the female human hypothalamus"

### Sheet: TableS5_hypomarkergenes
gene	cell_type
GJA1	Astrocyte
AGT	Astrocyte
AQP4	Astrocyte
GFAP	Astrocyte
GPR50	Tanycyte
CD44	Tanycyte
RAX	Tanycyte
CLDN5	Endothelial_cell
ADGRF5	Endothelial_cell
CCDC153	Ependymocyte
CX3CR1	Microglia
C1QA	Microglia
CSF1R	Microglia
P2RY12	Microglia
TMEM119	Microglia
GAD1	Neuron
SLC17A6	Neuron
SYT1	Neuron
SNAP25	Neuron
MOBP	Oligodendrocyte
PDGFRA	OPC
OLIG1	OPC
CSPG4	OPC
FYN	OPC
PTGDS	Oligodendrocyte
CLDN11	Oligodendrocyte
APOD	Oligodendrocyte
MAL	Oligodendrocyte
KCNJ8	Pericyte
IGFBP2	VLMC
TBX18	VLMC
SLC6A13	VLMC
