## Supplementary Table 7 for "Progressive hypothalamic neuroinflammation after ovariectomy in mice parallels age-related transcriptomic changes in the female human hypothalamus"

### Sheet: TableS7
Pathway	Normalized Enrichment Score	Comparison	adjusted_pvalue
Adipogenesis	0.933977	46-50_vs_lessthan45	0.851919
Allograft Rejection	1.46181	46-50_vs_lessthan45	0.0406358
Androgen Response	0.92835	46-50_vs_lessthan45	0.813842
Angiogenesis	1.06046	46-50_vs_lessthan45	0.623656
Apical Junction	1.33415	46-50_vs_lessthan45	0.129839
Apical Surface	1.31529	46-50_vs_lessthan45	0.263158
Apoptosis	1.6643	46-50_vs_lessthan45	0.0141034
Bile Acid Metabolism	1.50551	46-50_vs_lessthan45	0.0495756
Cholesterol Homeostasis	1.71916	46-50_vs_lessthan45	0.0150132
Coagulation	1.61847	46-50_vs_lessthan45	0.0150132
Complement	1.40195	46-50_vs_lessthan45	0.0557609
DNA Repair	0.426455	46-50_vs_lessthan45	1
E2R Targets	0.84632	46-50_vs_lessthan45	1
Epithelial Mesenchymal Transition	1.57524	46-50_vs_lessthan45	0.0150132
Estrogen Response - Early	1.0103	46-50_vs_lessthan45	0.712309
Estrogen Response - Late	1.04538	46-50_vs_lessthan45	0.622741
Fatty Acid Metabolism	1.07482	46-50_vs_lessthan45	0.588512
G2/M Checkpoint	1.04886	46-50_vs_lessthan45	0.622741
Glycolysis	0.965127	46-50_vs_lessthan45	0.809082
Hedgehog Signaling	-1.24482	46-50_vs_lessthan45	0.38774
Heme Metabolism	0.689553	46-50_vs_lessthan45	1
Hypoxia	1.60398	46-50_vs_lessthan45	0.0141034
IL2 STAT5 Signaling	1.54759	46-50_vs_lessthan45	0.0150132
IL6 JAK STAT3 Signaling	1.71686	46-50_vs_lessthan45	0.0150132
Inflammatory Response	1.88764	46-50_vs_lessthan45	0.000153147
Interferon-Alpha Response	1.14904	46-50_vs_lessthan45	0.439528
Interferon-Gamma Response	1.50291	46-50_vs_lessthan45	0.0239636
KRAS Signaling - Down	1.14849	46-50_vs_lessthan45	0.38774
KRAS Signaling - Up	1.38782	46-50_vs_lessthan45	0.0608239
Mitotic Spindle	0.851935	46-50_vs_lessthan45	1
mTORC1 Signaling	1.24699	46-50_vs_lessthan45	0.24058
MYC Targets v1	0.399592	46-50_vs_lessthan45	1
MYC Targets v2	-0.485495	46-50_vs_lessthan45	1
Myogenesis	1.53249	46-50_vs_lessthan45	0.0174423
Notch Signaling	0.544298	46-50_vs_lessthan45	1
Oxidative Phosphorylation	-0.484175	46-50_vs_lessthan45	1
p53 Pathway	1.34271	46-50_vs_lessthan45	0.128237
Pancreas Beta Cells	0.887734	46-50_vs_lessthan45	0.858671
Peroxisome	0.889279	46-50_vs_lessthan45	0.858671
PI3K ATK mTOR Signaling	1.20048	46-50_vs_lessthan45	0.38774
Protein Secretion	-0.547415	46-50_vs_lessthan45	1
Reactive Oxygen Species Pathway	1.21622	46-50_vs_lessthan45	0.38774
Spermatogenesis	0.878517	46-50_vs_lessthan45	0.885373
TGF_beta Signaling	1.15463	46-50_vs_lessthan45	0.450341
TNF_alpha Signaling via NF_B	1.93857	46-50_vs_lessthan45	7.46E-05
Unfolded Protein Response	0.523853	46-50_vs_lessthan45	1
UV Response - Down	0.688153	46-50_vs_lessthan45	1
UV Response - Up	0.971348	46-50_vs_lessthan45	0.800142
Wnt_BetaCatenin Signaling	0.674138	46-50_vs_lessthan45	1
Xenobiotic Metabolism	1.38884	46-50_vs_lessthan45	0.0557609
Adipogenesis	1.42715	51-55_vs_lessthan45	0.0180136
Allograft Rejection	1.85963	51-55_vs_lessthan45	5.58E-06
Androgen Response	1.18423	51-55_vs_lessthan45	0.261307
Angiogenesis	1.71291	51-55_vs_lessthan45	0.0136421
Apical Junction	1.24139	51-55_vs_lessthan45	0.149268
Apical Surface	1.35509	51-55_vs_lessthan45	0.133871
Apoptosis	1.94534	51-55_vs_lessthan45	1.22E-06
Bile Acid Metabolism	1.76401	51-55_vs_lessthan45	0.00077926
Cholesterol Homeostasis	1.67268	51-55_vs_lessthan45	0.00487118
Coagulation	2.20518	51-55_vs_lessthan45	2.04E-10
Complement	1.911	51-55_vs_lessthan45	1.15E-06
DNA Repair	0.639145	51-55_vs_lessthan45	1
E2R Targets	0.829772	51-55_vs_lessthan45	0.887547
Epithelial Mesenchymal Transition	1.88572	51-55_vs_lessthan45	2.35E-06
Estrogen Response - Early	1.46652	51-55_vs_lessthan45	0.0136421
Estrogen Response - Late	1.5033	51-55_vs_lessthan45	0.0117241
Fatty Acid Metabolism	1.52543	51-55_vs_lessthan45	0.0136421
G2/M Checkpoint	0.861928	51-55_vs_lessthan45	0.843927
Glycolysis	1.42742	51-55_vs_lessthan45	0.0196235
Hedgehog Signaling	0.692916	51-55_vs_lessthan45	0.939808
Heme Metabolism	1.23633	51-55_vs_lessthan45	0.157174
Hypoxia	1.92882	51-55_vs_lessthan45	6.18E-07
IL2 STAT5 Signaling	1.80218	51-55_vs_lessthan45	1.37E-05
IL6 JAK STAT3 Signaling	1.92141	51-55_vs_lessthan45	2.69E-05
Inflammatory Response	2.09665	51-55_vs_lessthan45	4.67E-10
Interferon-Alpha Response	1.57519	51-55_vs_lessthan45	0.0136421
Interferon-Gamma Response	2.02695	51-55_vs_lessthan45	1.42E-08
KRAS Signaling - Down	1.3486	51-55_vs_lessthan45	0.0584454
KRAS Signaling - Up	1.85804	51-55_vs_lessthan45	5.58E-06
Mitotic Spindle	0.587709	51-55_vs_lessthan45	1
mTORC1 Signaling	1.57433	51-55_vs_lessthan45	0.00281032
MYC Targets v1	1.01424	51-55_vs_lessthan45	0.564089
MYC Targets v2	0.955324	51-55_vs_lessthan45	0.64571
Myogenesis	1.53657	51-55_vs_lessthan45	0.00659322
Notch Signaling	0.947793	51-55_vs_lessthan45	0.667364
Oxidative Phosphorylation	0.934874	51-55_vs_lessthan45	0.718883
p53 Pathway	1.72138	51-55_vs_lessthan45	9.35E-05
Pancreas Beta Cells	1.18697	51-55_vs_lessthan45	0.281596
Peroxisome	1.23658	51-55_vs_lessthan45	0.203384
PI3K ATK mTOR Signaling	1.33902	51-55_vs_lessthan45	0.0986373
Protein Secretion	-0.592995	51-55_vs_lessthan45	1
Reactive Oxygen Species Pathway	1.51063	51-55_vs_lessthan45	0.0555951
Spermatogenesis	1.14656	51-55_vs_lessthan45	0.298866
TGF_beta Signaling	1.55228	51-55_vs_lessthan45	0.0354354
TNF_alpha Signaling via NF_B	2.32256	51-55_vs_lessthan45	4.84E-17
Unfolded Protein Response	1.37644	51-55_vs_lessthan45	0.0816629
UV Response - Down	1.16356	51-55_vs_lessthan45	0.270859
UV Response - Up	1.48467	51-55_vs_lessthan45	0.0196235
Wnt_BetaCatenin Signaling	0.876632	51-55_vs_lessthan45	0.740794
Xenobiotic Metabolism	1.79234	51-55_vs_lessthan45	1.51E-05
Adipogenesis	1.09234	56-60_vs_lessthan45	0.433205
Allograft Rejection	1.69295	56-60_vs_lessthan45	0.00020906
Androgen Response	1.34881	56-60_vs_lessthan45	0.120835
Angiogenesis	1.39818	56-60_vs_lessthan45	0.142427
Apical Junction	1.19734	56-60_vs_lessthan45	0.245873
Apical Surface	1.2493	56-60_vs_lessthan45	0.254241
Apoptosis	1.79031	56-60_vs_lessthan45	0.00016814
Bile Acid Metabolism	1.14126	56-60_vs_lessthan45	0.373651
Cholesterol Homeostasis	1.55121	56-60_vs_lessthan45	0.0325618
Coagulation	1.90746	56-60_vs_lessthan45	9.08E-06
Complement	1.75049	56-60_vs_lessthan45	0.00016814
DNA Repair	0.683418	56-60_vs_lessthan45	1
E2R Targets	1.2953	56-60_vs_lessthan45	0.120835
Epithelial Mesenchymal Transition	1.75849	56-60_vs_lessthan45	0.00016814
Estrogen Response - Early	1.21407	56-60_vs_lessthan45	0.221649
Estrogen Response - Late	1.40604	56-60_vs_lessthan45	0.0362097
Fatty Acid Metabolism	1.13266	56-60_vs_lessthan45	0.361698
G2/M Checkpoint	1.32519	56-60_vs_lessthan45	0.120009
Glycolysis	1.23991	56-60_vs_lessthan45	0.188457
Hedgehog Signaling	-0.894587	56-60_vs_lessthan45	0.849291
Heme Metabolism	0.793521	56-60_vs_lessthan45	1
Hypoxia	1.61591	56-60_vs_lessthan45	0.00235481
IL2 STAT5 Signaling	1.62147	56-60_vs_lessthan45	0.00136265
IL6 JAK STAT3 Signaling	1.62945	56-60_vs_lessthan45	0.00645408
Inflammatory Response	1.8912	56-60_vs_lessthan45	1.37E-06
Interferon-Alpha Response	1.3674	56-60_vs_lessthan45	0.120835
Interferon-Gamma Response	1.68431	56-60_vs_lessthan45	0.00022529
KRAS Signaling - Down	1.13773	56-60_vs_lessthan45	0.340071
KRAS Signaling - Up	1.74009	56-60_vs_lessthan45	0.00020906
Mitotic Spindle	0.637665	56-60_vs_lessthan45	1
mTORC1 Signaling	1.31587	56-60_vs_lessthan45	0.120835
MYC Targets v1	0.395505	56-60_vs_lessthan45	1
MYC Targets v2	0.644977	56-60_vs_lessthan45	1
Myogenesis	1.27937	56-60_vs_lessthan45	0.142427
Notch Signaling	0.617914	56-60_vs_lessthan45	1
Oxidative Phosphorylation	0.361453	56-60_vs_lessthan45	1
p53 Pathway	1.64619	56-60_vs_lessthan45	0.00092476
Pancreas Beta Cells	1.04717	56-60_vs_lessthan45	0.537816
Peroxisome	1.0414	56-60_vs_lessthan45	0.537816
PI3K ATK mTOR Signaling	1.16907	56-60_vs_lessthan45	0.340071
Protein Secretion	-1.24768	56-60_vs_lessthan45	0.142427
Reactive Oxygen Species Pathway	1.32154	56-60_vs_lessthan45	0.202187
Spermatogenesis	0.866648	56-60_vs_lessthan45	0.900715
TGF_beta Signaling	1.29369	56-60_vs_lessthan45	0.219916
TNFalpha Signaling via NF_B	2.08723	56-60_vs_lessthan45	1.75E-10
Unfolded Protein Response	0.734523	56-60_vs_lessthan45	1
UV Response - Down	0.712405	56-60_vs_lessthan45	1
UV Response - Up	1.40643	56-60_vs_lessthan45	0.058547
Wnt_BetaCatenin Signaling	0.487631	56-60_vs_lessthan45	1
Xenobiotic Metabolism	1.42842	56-60_vs_lessthan45	0.0283733
