## Supplementary Table 10 for "Progressive hypothalamic neuroinflammation after ovariectomy in mice parallels age-related transcriptomic changes in the female human hypothalamus"

### Sheet: Human_OVX
	Human dataset			Mouse OVX dataset
	46-50	51-55	56-60	PH 14d	PH 4m	POA 14d	POA 4m
Adipogenesis		✓		✓	✓
Allograft Rejection	✓	✓	✓	✓	✓	✓	✓
Angiogenesis		✓			✓		✓
Apoptosis	✓	✓	✓	✓	✓	✓	✓
Cholesterol Homeostasis	✓	✓	✓
Coagulation	✓	✓	✓
Complement		✓	✓		✓
Epithelial Mesenchymal Transition	✓	✓	✓		✓
Estrogen Response - Early		✓			✓
Estrogen Response - Late		✓	✓
Fatty Acid Metabolism		✓
Glycolysis		✓
Hypoxia	✓	✓	✓		✓	✓	✓
IL2 STAT5 Signaling	✓	✓	✓		✓		✓
IL6 JAK STAT3 Signaling	✓	✓	✓		✓		✓
Inflammatory Response	✓	✓	✓
Interferon-Alpha Response		✓			✓	✓	✓
Interferon-Gamma Response	✓	✓	✓		✓
KRAS Signaling - Up		✓	✓
mTORC1 Signaling		✓
Myogenesis	✓	✓			✓
p53 Pathway		✓	✓
TGFβ Signaling		✓
TNFα Signaling via NFκB	✓	✓	✓		✓
UV Response - Up		✓
Xenobiotic Metabolism		✓	✓				14 of 26

### Sheet: Human_MouseHajdarovic
	Human dataset			Mouse Aged dataset; Hajdarovic et al. 2022
	46-50	51-55	56-60	Astrocyte	Endothelial cell	Ependymocyte	Macrophage	Microglia	Neuron	Oligodendrocyte	OPC	Pericyte	Tanycyte	VLMC
Adipogenesis		✓
Allograft Rejection	✓	✓	✓
Angiogenesis		✓
Apoptosis	✓	✓	✓
Cholesterol Homeostasis	✓	✓	✓
Coagulation	✓	✓	✓				✓
Complement		✓	✓				✓
Epithelial Mesenchymal Transition	✓	✓	✓		✓
Estrogen Response - Early		✓
Estrogen Response - Late		✓	✓
Fatty Acid Metabolism		✓
Glycolysis		✓
Hypoxia	✓	✓	✓		✓
IL2 STAT5 Signaling	✓	✓	✓				✓	✓
IL6 JAK STAT3 Signaling	✓	✓	✓				✓
Inflammatory Response	✓	✓	✓				✓
Interferon-Alpha Response		✓						✓						✓
Interferon-Gamma Response	✓	✓	✓
KRAS Signaling - Up		✓	✓
mTORC1 Signaling		✓
Myogenesis	✓	✓
p53 Pathway		✓	✓
TGFβ Signaling		✓
TNFα Signaling via NFκB	✓	✓	✓
UV Response - Up		✓
Xenobiotic Metabolism		✓	✓
														8 of 26

### Sheet: OVX_MouseHajdarovic
	Mouse OVX dataset				Mouse Aged dataset; Hajdarovic et al. 2022
	PH 14d	PH 4m	POA 14d	POA 4m	Astrocyte	Endothelial cell	Ependymocyte	Macrophage	Microglia	Neuron	Oligodendrocyte	OPC	Pericyte	Tanycyte	VLMC
Adipogenesis	✓	✓	✓	✓
Allograft Rejection	✓	✓	✓	✓
Angiogenesis		✓	✓	✓
Apoptosis	✓	✓	✓	✓
Cholesterol Homeostasis		✓		✓	✓
Coagulation
Complement		✓						✓
Epithelial Mesenchymal Transition		✓				✓
Estrogen Response - Early		✓		✓
Estrogen Response - Late
Fatty Acid Metabolism		✓
Glycolysis
Hypoxia		✓	✓	✓		✓
IL2 STAT5 Signaling		✓		✓				✓	✓
IL6 JAK STAT3 Signaling		✓		✓				✓
Inflammatory Response								✓
Interferon-Alpha Response		✓	✓	✓					✓						✓
Interferon-Gamma Response		✓							✓						✓
KRAS Signaling - Up
mTORC1 Signaling		✓			✓					✓
Myogenesis		✓
p53 Pathway
TGFβ Signaling
TNFα Signaling via NFκB		✓
UV Response - Up
Xenobiotic Metabolism
															10 of 26
